# Body reconstruction and size estimation of plesiosaurs: enlightenment on the ribcage restoration of extinct amniotes in 2D environments

**DOI:** 10.1101/2024.02.15.578844

**Authors:** Ruizhe Jackevan Zhao

**Affiliations:** Northwest University, Xi’an, China

## Abstract

Body size, especially body mass, is the key to understanding many biological properties. The scaling approaches and volumetric-density (VD) approaches are often employed to estimate the body masses of extinct amniotes. Precise skeletal reconstruction represents a pivotal step in all VD approaches, while the ribcage serves as one of the key determinants of thoracic shape and volume. Although being extensively investigated in physiological studies, the ribcage restoration remains poorly discussed during skeletal reconstruction. This study proposes one possible programme of skeletal reconstruction of extinct amniotes in 2D environments, focusing on the restoration of ribcage cross-sections. One recent VD approach, the cross-sectional method (CSM), was utilized to integrate the restored cross-sections into volume, therefore the workflow proposed here serves as a supplementary guideline of the application of the CSM in paleontology. Following this programme, a uniform set of reconstruction criteria was proposed for plesiosaurs, a clade of Mesozoic marine reptiles. Twenty-four plesiosaur models were created, then multiple regression models (Ordinary Least Squares, OLS; and Phylogenetically Generalized Least Squares, PGLS) based on them were employed to investigate the performance of various skeletal elements as size proxy. Despite the high disparity of their body plans, the trunk length and dimensions of dorsal vertebrae were found to be the most robost proxy for volume in plesiosaurs. The hybrid approach applied in this study, which incorporates VD estimates created under the same criteria as scaling samples, mitigates previous critiques focusing on inconsistent standards and inadequate taxonomic coverage. It allows fast and convenient body volume estimation for numerus individuals, even when only fragmentary fossil materials are available. The volumetric formulae for plesiosaurs can accommodate the size diversity of most taxa, except for some extremely giant pliosaurs, the largest of which might reach or exceed 20 metric tons in body mass. To demonstrate the utility of the formulae provided in this study, the body volumes of 113 plesiosaur taxa was estimated, and the branch-specific rates of size evolution computed from the data were mapped onto a plesiosaur phylogeny for visualization.
