## Supplementary material for "Body reconstruction and size estimation of plesiosaurs: enlightenment on the ribcage restoration of extinct amniotes in 2D environments": skull-neck data

### Sheet: Sheet1
Taxon	Catalogue number	Clade	SKL	Neck	Cervical Count	Source
Libonectes_morgani	SMU SMP 69120	Elasosauridae	447	5618	62	Welles, 1949
Meyerasaurus_victor	SMNS 12478	Rhomaleosauridae	370	854	30	Smith & Vincent, 2010
Sachicasaurus_vitae	MP111209-1	Pliosauridae	2520	1144	12	Páramo-Fonseca, Benavides-Cabra & Gutiérrez, 2018
Kaiwhekea_katiki	OU 12649	Elasosauridae	620	3080	43	Cruickshank & Fordyce, 2002
Ophthalmothule_cryostea	PMO 224.248	Cryptoclididae	225	2483	50	Roberts er al, 2021
Trinacromerum_bentonianum	SM 3025	Polycotylidae	967	915	20	Thurmond, 1968
Thililua_longicollis	MNHGr.PA.11710	Polycotylidae	660	1818	30	Bardet, Suberbiola & Jalil, 2003
Hauffiosaurus_tomistomimus	MANCH LL 8004	Pliosauridae	430	1350	34	Benson et al, 2011
Styxosaurus_SDSM_451	SDSM 451	Elasosauridae	443	6270	61	Welles & Bump, 1949
Dolichorhynchops_osborni	FHSM VP404	Polycotylidae	513	603	19	Carpenter, 1999; Bonner, 1964
Hydrotherosaurus_alexandrae	UCMP 33912	Elasosauridae	345	4760	60	Welles, 1943
Thalassomedon_haningtoni	DMNH 1588	Elasosauridae	510	6566	62	Welles, 1943
Styxosaurus_sp.	AMNH 5835	Elasosauridae	415	5835	63	Welles, 1952
Edgarosaurus_muddi	MOR 751	Polycotylidae	475	1000	26	Drunkenmiller, 2002
Microcleidus_homalospondylus	NHMUK PV OR 36184	Microcleididae	280	2000	40	Benson, Evans & Drunkenmiller, 2012
Plesiopterys_wildi	SMNS 16812	Plesiosauroidea	148	865	39	O'Keefe, 2004
Plesiosaurus_dolichodeirus	NHMUK PV OR 22656	Plesiosauroidea	195	1150	37	O'Keefe, 2004
Thalassiodracon_hawkinsii	NHMUK PV OR 2020	Pliosauridae	170	615	31	O'Keefe, 2004
Brancasaurus_brancai	GPMM A3.B4	Leptocleidia	237	1298	37	Sachs, Hornung & Kear, 2016
Atychodracon_megacephalus	BRSMG Cb 2335	Rhomaleosauridae	762	1430	30	Smith, 2015
Macroplata_tenuiceps	NHMUK PV R5488	Rhomaleosauridae	448	1048	26	Ketchum & Smith, 2010
Brachauchenius_lucasi	USNM 4989	Pliosauridae	1235	756	13	McHenry, 2009
Kronosaurus_queenslandicus	QM F10113	Pliosauridae	2036	1278	13	McHenry, 2009
Kronosaurus_MCZ_1285	MCZ 1285	Pliosauridae	2400	1471	12	McHenry, 2009
Luskhan_itilensis	YKM 68344/1_262	Pliosauridae	1510	955	15	Fischer et al, 2023				19	1.27875	-0.0454227	0.900694	1542.89
Attenborosaurus_conybeari	NHMUK PV R1338, R1339	Pliosauridae	502	2108	38	Benson, Evans & Drunkenmiller, 2012
Simolestes_vorax	NHMUK PV R3319	Pliosauridae	835	1340	21	O'Keefe, 2002
Muraenosaurus_leedsii	LEICS G18.1996	Cryptoclididae	185	1510	44	O'Keefe, 2002
Cryptoclidus_eurymerus	NHMUK PV R.2860	Cryptoclididae	295	1180	32	Brown, 1980
Serpentisuchops_pfisterae	GPM 5001	Polycotylidae	640	1696	32	Persons, Street & Kelley, 2022
Callawayasaurus_colombiensis	UCMP 38349	Elasosauridae	393	4409	58	Welles, 1962
Abyssosaurus_nataliae	MChEIO PM/1	Cryptoclididae	300	2812	51	Berezin, 2010
Nakonanectes_bradti	MOR 3072	Elasosauridae	329	2200	42	Serratos, Druckenmiller & Benson, 2017
Rhomaleosaurus_cramptoni	NMING F8785	Rhomaleosauridae	1060	1995	28	O'Keefe, 2002
Archaeonectrus_rostratus	NHMUK PV OR 38525	Rhomaleosauridae	585	850	26	Benson, Evans & Drunkenmiller, 2012
Microcleidus_tournemirensis	MMM J. T. 86-100	Microcleididae	250	2077	43	Bardet, Godefroit, Sciau, 1999
Thaumatodracon_wiedenrothi	NLMH 106.058	Rhomaleosauridae	640	1226	27	Smith & AraÚjo, 2017
Liopleurodon_ferox	GPIT/RE/3184	Pliosauridae	1092	1030	22	Linder, 1913
Peloneustes_philarchus	GPIT/RE/3182	Pliosauridae	610	700	21	Linder, 1913
Monquirasaurus_boyacensis	MJACM 1	Pliosauridae	2450	908	11	Noe & Gomez-Perez, 2022
Nichollssaura_borealis	TMP 1994.122.0001	Leptocleididae	320	781	24	Nagesan, 2017
