## Supplementary material for "Body reconstruction and size estimation of plesiosaurs: enlightenment on the ribcage restoration of extinct amniotes in 2D environments": proxy for volume

### Sheet: sheet1
taxon	skull_neck	trunk	DDV	humerus length	humerus chord	femur length	femur chord	coracoid length	coracoid width	pubis length	pubis width	Ischium length	Ischium width	volume
Abyssosaurus_nataliae	15.3	1.853	0.000473729	0.4	0.19	0.47	0.23	NA	0.21	NA	NA	NA	NA	1.2057
Albertonectes_vanderveldei	NA	2.205	NA	0.4	0.226	0.38	0.224	NA	0.315	0.688	0.495	NA	NA	3.0098
Aristonectes_quiriquinensis	33.024	2.773	NA	0.5	0.27	NA	0.287	NA	0.43	NA	NA	NA	NA	4.0562
Cryptoclidus_eurymerus	NA	1.133	0.000118404	0.285	0.214	0.27	0.16	NA	0.19	0.253	NA	0.188	0.181	0.3613
Dolichorhynchops_osborni	9.747	1.062	0.000122271	0.336	0.168	0.33	0.187	0.438	0.257	0.393	0.316	0.432	0.217	0.4137
Hydrotherosaurus_alexandrae	21.06	1.888	0.00099462	0.39	0.27	0.36	0.237	0.5	0.285	0.365	0.35	0.308	0.25	1.8277
Kronosaurus_MCZ_1285	28.8	3.615	0.00447196	NA	NA	1.06	NA	1.567	0.59	1.28	0.74	0.926	0.516	11.0968
Liopleurodon_ferox	24.024	1.948	NA	0.402	0.218	0.52	0.285	NA	0.33	NA	NA	0.635	0.335	1.7482
Macroplata_tenuiceps	11.648	1.168	NA	0.32	0.152	0.35	0.15	0.393	0.238	0.256	0.29	0.31	0.2	0.6703
Martinectes_bonneri	NA	1.653	0.00041301	0.526	0.32	0.515	0.3	0.66	0.335	0.43	0.434	0.462	0.314	1.233
Mauriciosaurus_fernandezi	8.19	0.588	NA	0.17	0.105	0.18	0.085	0.2	0.125	0.14	0.17	0.13	0.115	0.0776
Meyerasaurus_victor	11.1	1.1	NA	0.42	0.193	0.385	0.157	0.323	0.2	0.195	0.225	0.21	0.185	0.3639
Microcleidus_tournemirensis	10.75	0.934	9.46e-05	0.208	0.091	0.208	0.0985	0.25	0.129	0.17	0.176	0.158	0.137	0.2173
Monquirasaurus_boyacensis	26.95	3.01	NA	0.799	0.321	0.977	0.401	NA	NA	NA	0.681	0.81	0.543	9.6561
Peloneustes_philarchus	16.8	1.483	NA	0.38	0.206	0.425	0.205	0.61	0.32	0.5	0.41	0.48	0.275	1.0075
Pliosaurus_funkei	NA	3.327	NA	1	0.4	NA	NA	1	0.65	NA	NA	NA	NA	10.5937
Pliosaurus_cf.kevani	NA	3.327	0.00289266	0.84	0.308	0.96	0.36	1	0.65	0.713	0.695	0.868	0.543	10.4712
Polycotylus_latipinnis	NA	1.62	0.000415804	0.4	0.23	NA	NA	0.69	0.27	0.367	0.355	0.55	0.25	1.0292
Sachicasaurus_vitae	30.24	3.775	0.00309225	0.87	0.356	0.9	0.47	NA	NA	NA	0.653	1.078	0.534	12.2288
Seelyosaurus_guilelmiimperatori	NA	0.94	6.65244e-05	0.28	0.13	0.256	0.116	0.27	0.122	0.175	0.155	0.12	0.131	0.194
Stenorhynchosaurus_munozi	23.12	2.077	NA	0.665	0.225	0.81	0.25	0.529	0.337	0.46	0.38	NA	NA	2.0928
Styxosaurus_SDSM_451	27.023	2.396	0.00130393	0.38	0.265	0.365	0.245	0.625	0.31	0.455	0.46	0.426	0.345	2.9987
Thalassomedon_haningtoni	31.62	3.215	0.00195994	0.44	0.29	0.44	0.257	NA	0.392	0.49	0.48	0.427	0.323	6.6125
Vegasaurus_molyi	NA	1.414	0.000385078	0.298	0.235	0.28	0.19	0.479	0.27	NA	0.278	0.282	0.246	0.8172
