## Supplementary material for "Body reconstruction and size estimation of plesiosaurs: enlightenment on the ribcage restoration of extinct amniotes in 2D environments": raw body volume data

### Sheet: model
taxon	catalogue number	ontogenetic status	model
Abyssosaurus_nataliae	MChEIO PM/1	mature	1.2057
Albertonectes_vanderveldei	TMP 2007.011.0001	mature	3.0098
Aristonectes_quiriquinensis	SGO.PV.957	mature	4.0562
Cryptoclidus_eurymerus	NMHMUK PV R2860	mature	0.3613
Dolichorhynchops_osborni	FHSM VP404	mature	0.4137
Hydrotherosaurus_alexandrae	UCMP 33912	mature	1.8277
Kronosaurus_MCZ_1285	MCZ 1285	mature	11.0968
Liopleurodon_ferox	GPIT-RE-3184	mature	1.7482
Macroplata_tenuiceps	NHMUK PV R5488	mature	0.6737
Martinectes_bonneri	KUVP 40002	mature	1.1661
Mauriciosaurus_fernandezi	INAH CPC RFG 2544.P.F.1	mature	0.0776
Meyerasaurus_victor	SMNS 12478	mature	0.3639
Microcleidus_tournemirensis	MMM J. T. 86-100	mature	0.2173
Monquirasaurus_boyacensis	MJACM 1	mature	9.6561
Peloneustes_philarchus	GPIT-RE-3182	mature	1.0075
Pliosaurus_cf.kevani	CAMSM J. 35990	mature	10.4712
Pliosaurus_funkei	PMO 214.135	mature	10.5937
Polycotylus_latipinnis	YPM 1125	mature	1.0292
Sachicasaurus_vitae	MP111209-1	mature	12.2288
Seelyosaurus_guilelmiimperatori	SMNS 12039	mature	0.194
Stenorhynchosaurus_munozi	VL17052004-1	immature	2.0928
Styxosaurus_SDSM_451	SDSM 451	mature	2.9987
Thalassomedon_haningtoni	DMNH 1588	mature	6.6125
Vegasaurus_molyi	MLP 93-I-5-1	mature	0.8172

### Sheet: trunk
taxon	catalogue number	ontogenetic status	trunk	reference
Archaeonectrus_rostratus	NHMUK PV OR 38525	mature	0.97	Owen, 1865
Attenborosaurus_conybeari	NHMUK PV R1338, R1339	mature	1.34	Benson et al, 2012
Atychodracon_megacephalus	LEICS.G221.1851	mature	1.578	Smith, 2007
Avalonnectes_arturi	NHMUK PV OR 14550	mature	0.735	Benson et al, 2012
Brachauchenius_lucasi	USNM 4989	mature	1.832	McHenry, 2009
Brancasaurus_brancai	GPMM A3.B4	mature	0.843	Sachs et al, 2016
Callawayasaurus_colombiensis	UCMP 38349	mature	1.9175	Welles, 1963
Colymbosaurus_megadeirus	CAMSM J.29596etc	mature	1.7	Benson & Bowdler, 2014
Elasmosaurus_platyurus	ANSP 10081	mature	2.376	Welles, 1952
Eoplesiosaurus_antiquior	TTNCM 8348	mature	0.768	Benson et al, 2012
Eretmosaurus_rugosus	NHMUK PV OR 14435	mature	1.055	Owen, 1865
Fluvionectes_sagecrensis	TMP 2009.037.0068/1990.046.0001/.0002	mature	1.356	Campbell et al, 2021
Hauffiosaurus_longirostris	MCZ 1033	mature	2.03	Benson et al, 2012
Hauffiosaurus_tomistomimus	MANCH LL 8004	mature	1.35	Benson et al., 2011
Hauffiosaurus_zanoni	Hauf 7	mature	0.958	Vincent et al, 2010
Kaiwhekea_katiki	OU 12649	mature	1.95	Cruickshank & Fordyce, 2002
Lindwurmia_thiuda	SMH uncatalogued	mature	0.766	Vincent & Storrs, 2019
Luskhan_itilensis	YKM 68344/1_262	mature	2.096	Fischer et al, 2023
Microcleidus_brachypterygius	GPIT-RE-9428	mature	0.69	Benson et al, 2012
Microcleidus_homalospondylus	NHMUK PV OR 36184	mature	1.34	Benson et al, 2012
Morenosaurus_stocki	LACM 2802	mature	2.03	Welles, 1943
Nichollssaura_borealis	TMP1994.122.1	mature	1.188	Henderson, 2024
Plesiosaurus_dolichodeirus	NHMUK PV OR 22656	mature	0.76	Storrs, 1993
Rhomaleosaurus_cramptoni	NMING F8785	mature	2.2	Smith, 2007
Rhomaleosaurus_zetlandicus	YORYM G503	mature	1.8	Benson et al, 2012
Styxosaurus_rezaci	UNSM 50132	mature	3.462	Welles, 1970
Styxosaurus_sp.	AMNH 1495	mature	2.504	Welles, 1952
Tatenectes_laramiensis	USNM 536976	mature	0.98	O’Keefe et al, 2011
Thalassiodracon_hawkinsii	NHMUK PV OR 2018	mature	0.447	Smith, 2007
Trinacromerum_bentonianum	SM 3025	mature	1.717	Thurmond, 1968
Wapuskanectes_betsynichollsae	TMP2012.50.1.	mature	1.696	Henderson, 2024
Gronausaurus_wegneri	GMM-A3B.2.	mature	0.954	Hampe, 2013
Libonectes_morgani	SMNK-PAL 3978	mature	1.35	Gutarra et al, 2022
Manemergus_anguirostris	SMNK-PAL 3861	immature	0.6	Gutarra et al, 2022
Plesiopterys_wildi	SMNS 16812	immature	0.53	Gutarra et al, 2022

### Sheet: DDV
taxon	catalogue number	ontogenetic status	mean dorsal vertebral length	mean dorsal vertebral width	mean dorsal vertebral height	DDV	reference
Brachauchenius_MNA_V9433	MNA V9433	mature	0.06	0.07	0.07	0.000294	Albright III et al, 2007
Colymbosaurus_svalbardensis	PMO 222.663	mature	0.06	0.092	0.073	0.00040296	Roberts et al, 2017
Dolichorhynchops_herschelensis	RSM P2310.1.	mature	0.0395	0.052	0.0575	0.000118105	Sato, 2005
Eopolycotylus_rankini	MNA V9445	mature	0.04733	0.0742	0.0724	0.000254261	Albright III et al, 2010
Futabasaurus_suzukii	NSM PV15025	mature	0.0745	0.10475	0.08359	0.000652326	Sato et al, 2006
Jucha_squalea	UPM 2756/1-53	mature	0.0680625	0.0955882	0.0746667	0.000485779	Fischer et al, 2020
Leptocleidus_superstes	NHMUK PV R4828	mature	0.0318143	0.051225	0.04965	8.09139e-05	Kear & Barrett, 2011
Makhaira_rossica	YKM 68249/1-10	mature	0.06636	0.06795	0.06852	0.000308968	Fischer et al, 2015
Muraenosaurus_leedsii	NHMUK PV R2454	mature	0.068	0.084	0.076	0.000434112	Andrews, 1910
Nakonanectes_bradti	MOR 3072	mature	0.065	0.09233	0.08	0.000480116	Serratos et al, 2017
Ophthalmothule_cryostea	PMO 224.248	mature	0.058	0.07213	0.0556	0.000232605	Roberts et al, 2020
Palmulasaurus_quadratus	MNA V9442	mature	0.06	0.065	0.055	0.0002145	Albright III et al, 2010
Pantosaurus_striatus	USNM 536965	mature	0.054	0.05725	0.06975	0.000215632	Wilhelm & O'Keefe, 2010
Picrocleidus_beloclis	NHMUK PC R1965	mature	0.033	0.0515	0.034	5.7783e-05	Andrews, 1910
Pliosaurus_andrewsi	NHMUK PV R3891	mature	0.055	0.097	0.104	0.00055484	Andrews, 1913
Rhomaleosaurus_thorntoni	NHMUK PV R4853	mature	0.0729412	0.147273	0.146	0.00156837	Smith & Benson, 2015
Scalamagnus_tropicensis	MNA V10046	mature	0.043	0.052	0.052	0.000116272	McKean, 2012
Thililua_longicollis	MNHGr.PA.11710	mature	0.05375	0.115	0.0755	0.000466684	Bardet et al, 2003
Tricleidus_seeleyi	NHMUK PV R3539	mature	0.037	0.049	0.043	7.7959e-05	Andrews, 1910
Westphaliasaurus_simonsensii	WMNH P58091	mature	0.05601	0.0669	0.05278	0.00019777	Schwermann & Sander, 2011
Djupedalia_engeri	PMO 216.839	immature	0.025	0.085	0.07	0.00014875	Knutsen et al, 2012a
Plesiosaurus_mansellii	NHMUK PV OR40106	mature	0.05588	0.10668	0.09144	0.000545099	Hulke, 1870

### Sheet: ischium
taxon	catalogue number	ontogenetic status	ischium width	reference
Aphrosaurus_furlongi	LACM 2748	mature	0.309	O’Gorman, 2020
Cardiocorax_mukulu	MGUAN PA103	mature	0.308	Aráujo et al, 2015
Chubutinectes_carmeloi	MPEF-PV 5232	mature	0.305	O'Gorman et al, 2023
Eurycleidus_arcuatus	NHMUK PV R2030	mature	0.212	Smith, 2007
Kawanectes_lafquenianum	MPEF 1155	mature	0.146	O’Gorman, 2019
Plesiopharos_moelensis	ML2302	mature	0.083	Puértolas-Pascual et al, 2021
Simolestes_vorax	NHMUK PV R3319	mature	0.32	Andrews, 1913
Zarafasaura_oceanis	WDC CMC-01	mature	0.23	Lomax & Wahl, 2013

### Sheet: femur
taxon	catalogue number	ontogenetic status	femur chord	reference
Arminisaurus_schuberti	NAMU ES/jl 36052	immature	0.127	Sachs & Kear, 2017
Eardasaurus_powelli	OUMNH PAL-J.2247	mature	0.231	Ketchum & Benson, 2022
Franconiasaurus_brevispinus	BT 011241.00	mature	0.138	Sachs et al, 2024
Morturneria_seymourensis	MTTU 9217	immature	0.184	Lester, 2019
Pahasapasaurus_haasi	AMM 98.1.1.	mature	0.226	Schumacher, 2007
Pliosaurus_brachyspondylus	CAMSM J. 35991	immature	0.2	Tarlo, 1959
Pliosaurus_irgisensis	Pin 426	mature	0.26	Storrs et al, 2000
Pliosaurus_rossicus	Pin 304	immature	0.24	Halstead, 1971
Marmornectes_candrewi	BEDFM 1999.201	mature	0.19	Ketchum & Benson, 2011
Terminonatator_ponteixensis	RSM P2414.1	mature	0.227	Sato, 2003
Umoonasaurus_demoscyllus	AM F99374	mature	0.077	Kear et al, 2006
Spitrasaurus_spp	PMO 219.718	immature	0.18	Knutsen et al, 2012b

### Sheet: SKLxCN
taxon	catalogue number	ontogenetic status	skull length	cervical number	SKLxCN	reference
Aristonectes_parvidens	MLP 40-XI-14-6	mature	0.6	43	25.8	O'Gorman, 2015
Edgarosaurus_muddi	MOR 751	mature	0.475	26	12.35	Druckenmiller, 2010
Pliosaurus_almanzaensis	MOZ 3728P	mature	1.191	19	22.629	O’Gorman et al, 2018
Pliosaurus_brachydeirus	OUMNH J.9245	immature	1.355	19	25.745	Knutsen, 2012
Pliosaurus_carpenteri	BRSMG Cd6172	mature	1.6	19	30.4	Sassoon et al, 2012
Pliosaurus_kevani	DORCM G. 13675	mature	2.07	19	39.33	Benson et al, 2013
Pliosaurus_macromerus	NHMUK PV OR 39362	mature	1.727	19	32.813	Owen, 1869
Pliosaurus_westburyensis	BRSMG Cc332	mature	1.52	19	28.88	Sassoon et al, 2012
Serpentisuchops_pfisterae	GPM 5001	mature	0.64	32	20.48	Persons et al, 2022
Styxosaurus_snowii	KUVP 1301	mature	0.465	61	28.365	Sachs et al, 2018
Thaumatodracon_wiedenrothi	NLMH 106.058	mature	0.64	27	17.28	Smith & Araújo, 2017

### Sheet: export
taxon	ontogenetic status	source	volume
Abyssosaurus_nataliae	mature	model	1.2057
Albertonectes_vanderveldei	mature	model	3.0098
Aristonectes_quiriquinensis	mature	model	4.0562
Cryptoclidus_eurymerus	mature	model	0.3613
Dolichorhynchops_osborni	mature	model	0.4137
Hydrotherosaurus_alexandrae	mature	model	1.8277
Kronosaurus_MCZ_1285	mature	model	11.0968
Liopleurodon_ferox	mature	model	1.7482
Macroplata_tenuiceps	mature	model	0.6737
Martinectes_bonneri	mature	model	1.1661
Mauriciosaurus_fernandezi	immature	model	0.0776
Meyerasaurus_victor	mature	model	0.3639
Microcleidus_tournemirensis	mature	model	0.2173
Monquirasaurus_boyacensis	mature	model	9.6561
Peloneustes_philarchus	mature	model	1.0075
Pliosaurus_cf.kevani	mature	model	10.4712
Pliosaurus_funkei	mature	model	10.5937
Polycotylus_latipinnis	mature	model	1.0292
Sachicasaurus_vitae	mature	model	12.2288
Seelyosaurus_guilelmiimperatori	mature	model	0.194
Stenorhynchosaurus_munozi	immature	model	2.0928
Styxosaurus_SDSM_451	mature	model	2.9987
Thalassomedon_haningtoni	mature	model	6.6125
Vegasaurus_molyi	mature	model	0.8172
Archaeonectrus_rostratus	mature	trunk	0.2698
Attenborosaurus_conybeari	mature	trunk	0.6715
Atychodracon_megacephalus	mature	trunk	1.0652
Avalonnectes_arturi	mature	trunk	0.1233
Brachauchenius_lucasi	mature	trunk	1.6231
Brancasaurus_brancai	mature	trunk	0.1815
Callawayasaurus_colombiensis	mature	trunk	1.8461
Colymbosaurus_megadeirus	mature	trunk	1.3143
Elasmosaurus_platyurus	mature	trunk	3.381
Eoplesiosaurus_antiquior	mature	trunk	0.1396
Eretmosaurus_rugosus	mature	trunk	0.3419
Fluvionectes_sagecrensis	mature	trunk	0.6943
Hauffiosaurus_longirostris	mature	trunk	2.1684
Hauffiosaurus_tomistomimus	mature	trunk	0.6857
Hauffiosaurus_zanoni	mature	trunk	0.2604
Kaiwhekea_katiki	mature	trunk	1.9358
Lindwurmia_thiuda	mature	trunk	0.1385
Luskhan_itilensis	mature	trunk	2.3734
Microcleidus_brachypterygius	mature	trunk	0.1032
Microcleidus_homalospondylus	mature	trunk	0.6715
Morenosaurus_stocki	mature	trunk	2.1684
Nichollssaura_borealis	mature	trunk	0.478
Plesiosaurus_dolichodeirus	mature	trunk	0.1355
Rhomaleosaurus_cramptoni	mature	trunk	2.7209
Rhomaleosaurus_zetlandicus	mature	trunk	1.5444
Styxosaurus_rezaci	mature	trunk	9.7823
Styxosaurus_sp.	mature	trunk	3.9207
Tatenectes_laramiensis	mature	trunk	0.2777
Thalassiodracon_hawkinsii	mature	trunk	0.0303
Trinacromerum_bentonianum	mature	trunk	1.3517
Wapuskanectes_betsynichollsae	mature	trunk	1.3056
Gronausaurus_wegneri	mature	trunk	0.2574
Libonectes_morgani	mature	trunk	0.6857
Manemergus_anguirostris	immature	trunk	0.0695
Plesiopterys_wildi	immature	trunk	0.049
Brachauchenius_MNA_V9433	mature	DDV	0.796
Colymbosaurus_svalbardensis	mature	DDV	1.0988
Dolichorhynchops_herschelensis	mature	DDV	0.3133
Eopolycotylus_rankini	mature	DDV	0.6862
Futabasaurus_suzukii	mature	DDV	1.7981
Jucha_squalea	mature	DDV	1.3302
Leptocleidus_superstes	mature	DDV	0.2128
Makhaira_rossica	mature	DDV	0.8375
Muraenosaurus_leedsii	mature	DDV	1.1857
Nakonanectes_bradti	mature	DDV	1.3143
Ophthalmothule_cryostea	mature	DDV	0.6265
Palmulasaurus_quadratus	mature	DDV	0.5767
Pantosaurus_striatus	mature	DDV	0.5798
Picrocleidus_beloclis	mature	DDV	0.1509
Pliosaurus_andrewsi	mature	DDV	1.5238
Rhomaleosaurus_thorntoni	mature	DDV	4.4089
Scalamagnus_tropicensis	mature	DDV	0.3083
Thililua_longicollis	mature	DDV	1.2768
Tricleidus_seeleyi	mature	DDV	0.2049
Westphaliasaurus_simonsensii	mature	DDV	0.5308
Djupedalia_engeri	immature	DDV	0.3967
Plesiosaurus_mansellii	mature	DDV	1.4965
Aphrosaurus_furlongi	mature	ischium	2.0145
Cardiocorax_mukulu	mature	ischium	1.9946
Chubutinectes_carmeloi	mature	ischium	1.9359
Eurycleidus_arcuatus	mature	ischium	0.6381
Kawanectes_lafquenianum	mature	ischium	0.2045
Plesiopharos_moelensis	mature	ischium	0.0365
Simolestes_vorax	mature	ischium	2.2414
Zarafasaura_oceanis	mature	ischium	0.8182
Arminisaurus_schuberti	immature	femur	0.2765
Eardasaurus_powelli	mature	femur	1.6505
Franconiasaurus_brevispinus	mature	femur	0.3544
Morturneria_seymourensis	immature	femur	0.8367
Pahasapasaurus_haasi	mature	femur	1.5461
Pliosaurus_brachyspondylus	immature	femur	1.0733
Pliosaurus_irgisensis	mature	femur	2.3497
Pliosaurus_rossicus	immature	femur	1.8501
Marmornectes_candrewi	mature	femur	0.9209
Terminonatator_ponteixensis	mature	femur	1.5666
Umoonasaurus_demoscyllus	mature	femur	0.062
Spitrasaurus_spp	immature	femur	0.7836
Aristonectes_parvidens	mature	skull	4.0484
Edgarosaurus_muddi	mature	skull	0.4699
Pliosaurus_almanzaensis	mature	skull	2.7593
Pliosaurus_brachydeirus	immature	skull	4.0233
Pliosaurus_carpenteri	mature	skull	6.5401
Pliosaurus_kevani	mature	skull	13.8853
Pliosaurus_macromerus	mature	skull	8.1763
Pliosaurus_westburyensis	mature	skull	5.6294
Serpentisuchops_pfisterae	mature	skull	2.0612
Styxosaurus_snowii	mature	skull	5.341
Thaumatodracon_wiedenrothi	mature	skull	1.2543
