## Supplementary material for "Body reconstruction and size estimation of plesiosaurs: enlightenment on the ribcage restoration of extinct amniotes in 2D environments": trunk-rib data

### Sheet: Rib-Trunk
Taxon	Clade	Catalogue Number	Trunk Length	Maximum Rib Arc Length	Source
Macroplata_tenuiceps	Rhomaleosauridae	NHMUK PV R5488	1168	512	Ketchum & Smith, 2010
Avalonnectes_arturi	Rhomaleosauridae	NHMUK PV OR 14550	735	277	photo provided by Fredrick Dakota
Atychodracon_megacephalus	Rhomaleosauridae	LEICS.G221.1851	1578	760	Smith, 2007
Rhomaleosaurus_cramptoni	Rhomaleosauridae	NMING F8785	2200	1010	Smith, 2007
Archaeonectrus_rostratus	Rhomaleosauridae	NHMUK PV OR 38525	970	300	Owen, 1865
Peloneustes_philarchus	Pliosauridae	GPIT-RE-3182	1483	580	Linder, 1913
Sachicasaurus_vitae	Pliosauridae	MP111209-1	3775	1267	Páramo-Fonseca et al, 2018
Stenorhynchosaurus_munozi	Pliosauridae	VL17052004-1	2077	665	Páramo-Fonseca et al, 2016
Monquirasaurus_boyacensis	Pliosauridae	MJACM 1	3010	1185	Noè & Gómez-Pérez, 2022
Liopleurodon_ferox	Pliosauridae	ComCom Thouarsais_Geol.0121	2061	570	Vincent et al, 2024
Plesiosaurus_dolichodeirus	Plesiosauroidea	NHMUK PV OR 22656	760	289	Storrs, 1993
Seelyosaurus_guilelmiimperatori	Microcleididae	MB.R. 1992	728	282	Dames, 1895
Microcleidus_homalospondylus	Microcleididae	NHMUK PV OR 36184	1340	427	Owen, 1865
Cryptoclidus_eurymerus	Cryptoclididae	NMHMUK PV R2860	1133	335	Richards, 2011
Abyssosaurus_nataliae	Cryptoclididae	MChEIO PM/1	1853	565	Berezin, 2019
Tatenectes_laramiensis	Cryptoclididae	USNM 536976	980	296	O'Keefe et al, 2011
Nichollssaura_borealis	Leptocleididae	TMP1994.122.1	1188	446	Druckenmiller & Russell, 2008
Dolichorhynchops_osborni	Polycotylidae	KUVP 1300	1056	274	Willison, 1907
Mauriciosaurus_fernandezi	Polycotylidae	INAH CPC RFG 2544 P.F.1.	588	186	Frey et al, 2017
Wapuskanectes_betsynichollsae	Elasmosauridae	TMP2012.50.1.	1696	514	Henderson, 2024
Kaiwhekea_katiki	Elasmosauridae	OU 12649	1950	650	Cruickshank & Fordyce, 2002
Albertonectes_vanderveldei	Elasmosauridae	TMP2007.11.1	2205	737	Henderson, 2024
Vegasaurus_molyi	Elasmosauridae	MLP 93-I-5-1	1414	440	O’Gorman et al, 2015
Hydrotherosaurus_alexandrae	Elasmosauridae	UCMP 33918	1888	570	Welles, 1943
