## Supplementary material for "Body reconstruction and size estimation of plesiosaurs: enlightenment on the ribcage restoration of extinct amniotes in 2D environments": trunk-tail data

### Sheet: Sheet1
Taxon	Catalogue Number	Trunk	Tail	Source
Albertonectes_vanderveldei	TMP 2007.011.0001	2205	2270	Kubo et al, 2012
Macroplata_tenuiceps	NHMUK PV R5488	1287	1281	Ketchum & Smith, 2010
Rhomaleosaurus_cramptoni	NMING F8785	2200	1877	Smith, 2007
Archaeonectrus_rostratus	NHMUK PV OR 38525	970	1217	Owen, 1865
Plesiosaurus_dolichodeirus	NHMUK PV OR 22656	760	730	Storrs, 1997
Seelyosaurus_guilelmiimperatori	MB.R. 1992	728	1108	Dames, 1895
Meyerasaurus_victor	SMNS 12478	1100	1108	Smith & Vincent, 2010
Hauffiosaurus_zanoni	Hauf 7	958	926	Vincent et al, 2011
Atychodracon_megacephalus	BRSMG Cb 2335	1395	1710	Smith, 2015
Thalassiodracon_hawkinsii	NHMUK PV OR 2018	447	492	Smith, 2007
Eoplesiosaurus_antiquior	TTNCM 8348	768	937	Benson et al, 2012
Hauffiosaurus_tomistomimus	MANCH LL 8004	1350	1100	Benson et al, 2011
Microcleidus_brachypterygius	GPIT-RE-9428	690	960	Huene, 1923
Brancasaurus_brancai	GPMM A3.B4	912	821	Sachs et al, 2016
Peloneustes_philarchus	GPIT-RE-3182	1431	1331	photo provided by Anna Krahl
Cryptoclidus_eurymerus	NHMUK PV R2860	1133	944	Andrews, 1910
Nichollssaura_borealis	TMP1994.122.1	1188	1098	Druckenmiller & Russell, 2008
Dolichorhynchops_osborni	KUVP 1300	1056	787	Willison, 1907
Wapuskanectes_betsynichollsae	TMP2012.50.1.	1696	1707	Henderson, 2024
